# Single cell RNA sequencing unravels the transcriptional network underlying zebrafish retina regeneration

**DOI:** 10.1101/2023.01.26.525679

**Authors:** Laura Celotto, Fabian Rost, Anja Machate, Juliane Bläsche, Andreas Dahl, Anke Weber, Stefan Hans, Michael Brand

## Abstract

In the lesioned zebrafish retina, Müller glia produce multipotent retinal progenitors that generate all retinal neurons, replacing lost cell types. To study the molecular mechanisms linking Müller glia reactivity to progenitor production and neuronal differentiation, we used single cell RNA sequencing of Müller glia, progenitors and regenerated progeny from uninjured and light-lesioned retinae. We discover an injury-induced Müller glia differentiation trajectory that leads into a cell population with a hybrid identity expressing marker genes of Müller glia and progenitors. A glial self-renewal and a neurogenic trajectory depart from the hybrid cell population. We further observe that neurogenic progenitors progressively differentiate to generate retinal ganglion cells first and bipolar cells last, similar to the events observed during retinal development. Our work provides a comprehensive description of Müller glia and progenitor transcriptional changes and fate decisions in the regenerating retina, which are key to tailor cell differentiation and replacement therapies for retinal dystrophies in humans.
