## Supplementary_file_7 for "Single cell RNA sequencing unravels the transcriptional network underlying zebrafish retina regeneration"

	Appendix: Sequenced-based reagents
	Designation	Source or reference	Identifiers	Additional information
	crlf1a	This paper	PCR primers	Fw_CTCACAAAACTCGCAACCAGG
	crlf1a	This paper	PCR primers	Rev_GGATCCATTAACCCTCACTAAAGGGAACGTGGCCACTTTTGAGTCCA
	id1	This paper	PCR primers	Fw_GGATATTTAGGTGACACTATAGAAGAGCATGTGGTGAACTGTCA
	id1	This paper	PCR primers	Rev_GGATTAATACGACTCACTATAGGG CACAAACACACACGCGTATC
	hmgb2b	This paper	PCR primers	Fw_GCAGACATGTCGCGATGAAC
	hmgb2b	This paper	PCR primers	Rev_TTAACTGAACCCGTCGGTCG
	onecut2	This paper	PCR primers	Fw_GGCTTGGGCTCCATACACAG
	onecut2	This paper	PCR primers	Rev_ACGCTTTGGTGCAAGTGCTG
	stm	S�llner et al., 2003	PCR primers	Fw_CGGAAAAGATGAAGCAGAGC
	stm	S�llner et al., 2003	PCR primers	Rev_CCGTCGTCACTTTTGTCAGA
	atoh7	This paper	Plasmids	CGCAATATGGCGGCCAATGCAAGAGAACGAAAGAGAATGCAAGGCCTGAACACGGCATTCGACCGGCTTCGGAAAGTGGTTCCACAGTGGGGTCAAGACAAGAAGCTGTCCAAATACGAGACCCTACAGATGGCTCTGAGCTACATCATGGCCCTCAATCGGATCCTGAGCGACGCTGGTAGACACGTGGATCCTCAGAAAGACTGGCTTAATTTACAGTTCGACGGCCTACAGACTGAGGGATATTTTATGCACTACGATTCACCTGTGGAAAGTGACTGCATGCTTTCTTCTTTCTCCTACCACTACGAAAGCCTCTGAAGTGACTGACTGATGGAGCATTTACTGTATCTTTCTTTATGTGGATACAGGAGGGTGTAAATATGTTTGTATTACTAT…
	onecut1	Matthews et al., 2004	Plasmids	CTCAGGCTTGGGTACCGAGCTCGGGATCCACTAGTAACGGCCGCCAGTGTGCTGGAATTCGCCCTTCGTAGAGCTGGCACACAGTCAGGAGAGCCGAGCCATGCTGCACTCTCGGGATCTCACGGCTGCCTTCCCTCGCCCCTCTTTGGGAGGCCCTGTCATGGGCCTGGAGTCTGACCACCAGAGCCCGACATATGACCACATGGCAACTCTGGGGTACAGCAGGGATGCACCAACTACCTGTGGAAGCACCTACACCACACTGACACCCCTCCAGCCATTTGATGACAAATTCCACCATCATCACCATCATCCCTGCCTGCCCGTCAGCAATGTCATCGGCAGCTTCACTCTCATGCGAGAGGATCGAAGTCTTGGAGGAAATTACTACACATCATA…
	her4.1	Takke et al., 1999	Plasmids	GCTCCCGCGGGTGGCGGCCGCTCTAGAACTAGTGGGATCCCCCGGGCTGCAGGAATTCCGTTGGTGTCGTTTTTTTTTTTTTTTTTTTTTTTTTTTTTTTTTGACATAAAATAAACTTTTATTATTTGTTATAAAACATTTGCAGATGTTGTCCATCTTCGTTTAGTGCTTTCCATTGTTGCTTGATTGTAAAACTTGTTTAAAACACAGCTACCCTGCAATATCATTATAATATTGCCTTACAATCTTTATAAAAGGATTTGTCAGTCATATTTGATTATATCAAATCTACCCCCCCAACTTAATAAAAATCCATTAAATCTGTTAAAAAACTTCTATTCATAAAACATAAATATGCACCTCAATGGGAGATATATAATTGTGAATGTATAAAATAAC…
